# Ribosome profiling reveals the fine-tuned response of *Escherichia coli* to mild and severe acid stress

**DOI:** 10.1101/2023.06.02.543275

**Authors:** Kilian Schumacher, Rick Gelhausen, Willow Kion-Crosby, Lars Barquist, Rolf Backofen, Kirsten Jung

## Abstract

The ability to respond to acidic environments is crucial for neutralophilic bacteria. *Escherichia coli* has a well-characterized regulatory network that triggers a multitude of defense mechanisms to counteract excess of protons. Nevertheless, systemic studies of the transcriptional and translational reprogramming of *E. coli* to different degrees of acid stress have not yet been performed. Here, we used ribosome profiling and RNA sequencing to compare the response of *E. coli* (pH 7.6) to sudden mild (pH 5.8) and severe near-lethal acid stress (pH 4.4) conditions that mimic passage through the gastrointestinal tract. We uncovered new differentially regulated genes and pathways, key transcriptional regulators, and 18 novel acid-induced candidate sORFs. By using machine learning leveraging large compendia of publicly available *E. coli* expression data, we were able to distinguish between the response to acid stress and general stress. These results expand the acid resistance network and provide new insights into the fine-tuned response of *E. coli* to mild and severe acid stress.
