## Supplementary material for "Ribosome profiling reveals the fine-tuned response of *Escherichia coli* to mild and severe acid stress": Table S4

### Sheet: pH 5.8 vs. 7.6 up
Gene name	TE log2 fold change	p-adjust (TE)	Annotation
napF	2.64	0.05	ferredoxin-type protein
feoA	2.26	0.01	ferrous iron transport protein A
uxaB	2.14	0.05	tagaturonate reductase
glpB	2.08	0.03	anaerobic glycerol-3-phosphate dehydrogenase subunit B
lgoR	1.92	6 x 10-5	putative DNA-binding transcriptional regulator LgoR
deoA	1.63	4 x 10-2	thymidine phosphorylase
nanT	1.56	0.03	N-acetylneuraminate:H+ symporter
cra	1.52	8 x 10-3	DNA-binding transcriptional dual regulator Cra
yebK	1.33	0.02	DNA-binding transcriptional repressor YebK

### Sheet: pH 5.8 vs. 7.6 down
Gene name	TE log2 fold change	p-adjust (TE)	Annotation
fruA	-3.1	6 x 10-5	fructose-specific PTS multiphosphoryl transfer protein FruA
emrK	-2.82	8 x 10-3	tripartite efflux pump membrane fusion protein EmrK
ydeO	-2.47	0.04	DNA-binding transcriptional dual regulator YdeO
ymfJ	-2.47	5 x 10-3	e14 prophage; protein YmfJ
dgcI	-2.39	4 x 10-3	putative diguanylate cyclase DgcI
mntP	-2.22	0.05	Mn2+exporter
yegR	-2.18	0.03	uncharacterized protein YegR
feaB	-2.14	2 x 10-3	phenylacetaldehyde dehydrogenase
yaiA	-1.96	4 x 10-4	protein YaiA
intR	-1.94	0.03	Rac prophage; putative integrase
infA	-1.73	3 x 10-5	translation initiation factor IF-1
yfdI	-1.57	2 x 10-2	CPS-53 (KpLE1) prophage; serotype specific glucosyl transferase
oppB	-1.16	5 x 10-5	murein tripeptide ABC transporter/oligopeptide ABC transporter inner membrane subunit OppB

### Sheet: pH 4.4 vs. 7.6 up
Gene name	TE log2 fold change	p-adjust (TE)	Annotation
topAI	5.14	5 x 10-6	KpLE2 phage-like element; toxin of the TopAI-YjhQ toxin-antitoxin system, TopA inhibitor
thiM	3.5	6 x 10-4	hydroxyethylthiazole kinase
lpxP	3.34	3 x 10-3	palmitoleoyl acyltransferase
mdtJ	2.95	3 x 10-3	multidrug/spermidine efflux pump membrane subunit MdtJ
glsB	2.46	4 x 10-4	glutaminase 2
adiA	2.44	0.01	arginine decarboxylase, degradative
ygfI	2.3	0.04	putative LysR-type DNA-binding transcriptional regulator YgfI
cusA	2.28	3 x 10-3	copper/silver export system RND permease
xseA	2.25	2 x 10-4	exodeoxyribonuclease VII subunit XseA
holD	2.22	0.03	DNA polymerase III subunit psi
ydgD	2.16	1 x 10-3	putative serine protease YdgD
yceA	2.16	0.01	UPF0176 protein YceA
wecB	2.1	0.01	UDP-N-acetylglucosamine 2-epimerase
moaA	2.04	3 x 10-3	GTP 3',8'-cyclase
yafD	1.92	0.01	endonuclease/exonuclease/phosphatase domain-containing protein YafD
ubiD	1.85	3 x 10-4	3-octaprenyl-4-hydroxybenzoate decarboxylase
mioC	1.8	2 x 10-3	flavoprotein MioC
tsaC	1.74	0.02	threonylcarbamoyl-AMP synthase
aroE	1.73	3 x 10-3	shikimate dehydrogenase
hemA	1.72	3 x 10-3	glutamyl-tRNA reductase
menF	1.71	4 x 10-3	isochorismate synthase MenF
mrcA	1.7	0.03	peptidoglycan glycosyltransferase/peptidoglycan DD-transpeptidase MrcA
waaQ	1.67	0.04	lipopolysaccharide core heptosyltransferase 3
amiA	1.66	1 x 10-3	N-acetylmuramoyl-L-alanine amidase A
rsuA	1.65	0.02	16S rRNA pseudouridine516 synthase
tilS	1.63	0.01	tRNAIle-lysidine synthetase
yfhH	1.62	0.01	putative DNA-binding transcriptional regulator YfhH
pldB	1.58	0.02	lysophospholipase L2
cyaA	1.58	3 x 10-3	adenylate cyclase
tag	1.56	0.02	3-methyl-adenine DNA glycosylase I, constitutive
gss	1.54	7 x 10-4	fused glutathionylspermidine amidase/glutathionylspermidine synthetase
sstT	1.5	3 x 10-3	serine/threonine:Na+ symporter
lolC	1.48	0.02	lipoprotein release complex - inner membrane subunit
avtA	1.4	3 x 10-3	valine--pyruvate aminotransferase
tusD	1.37	0.03	sulfurtransferase complex subunit TusD
rluD	1.34	0.03	23S rRNA pseudouridine1911/1915/1917 synthase
rffM	1.33	0.03	UDP-N-acetyl-D-mannosaminuronic acid transferase
nudF	1.32	0.03	ADP-sugar pyrophosphatase
mnmC	1.3	0.03	fused 5-methylaminomethyl-2-thiouridine-forming methyltransferase and FAD-dependent demodification enzyme
glmU	1.21	0.01	fused N-acetylglucosamine-1-phosphate uridyltransferase and glucosamine-1-phosphate acetyltransferase
lolD	1.21	0.03	lipoprotein release complex - ATP binding subunit
infA	1.06	0.04	translation initiation factor IF-1
murE	1.02	0.03	UDP-N-acetylmuramoyl-L-alanyl-D-glutamate--2,6-diaminopimelate ligase

### Sheet: pH 4.4 vs. 7.6 down
Gene name	TE log2 fold change	p-adjust (TE)	Annotation
yecH	-3.9	2 x 10-6	DUF2492 domain-containing protein YecH
malM	-3.35	7 x 10-5	maltose regulon periplasmic protein
yjbE	-3.34	1 x 10-4	uncharacterized protein YjbE
ykgR	-3.28	0.04	putative membrane protein YkgR
fimB	-3.27	6 x 10-5	regulator for fimA
yfdI	-3.2	8 x 10-5	CPS-53 (KpLE1) prophage; serotype specific glucosyl transferase
pheL	-3.18	2 x 10-3	phe operon leader peptide
malK	-3.17	3 x 10-3	maltose ABC transporter ATP binding subunit
cpsG	-3.03	0.01	phosphomannomutase
fruB	-2.98	3 x 10-3	fructose-specific PTS multiphosphoryl transfer protein FruB
lamB	-2.87	0.02	maltose outer membrane channel/phage lambda receptor protein
raiA	-2.8	1 x 10-4	stationary phase translation inhibitor and ribosome stability factor
ynhF	-2.8	7 x 10-7	stress response membrane protein YnhF
rbsB	-2.55	2 x 10-8	ribose ABC transporter periplasmic binding protein
cydX	-2.55	0.05	cytochrome bd-I ubiquinol oxidase subunit CydX
ghoS	-2.46	0.05	antitoxin of the GhoTS toxin-antitoxin system
aldA	-2.46	0.04	aldehyde dehydrogenase A
malE	-2.44	0.05	maltose ABC transporter periplasmic binding protein
fsaB	-2.31	0.03	fructose-6-phosphate aldolase 2
sra	-2.24	2 x 10-3	30S ribosomal subunit protein S22
glgS	-2.19	0.01	surface composition regulator
nmpC	-2.03	0.01	DLP12 prophage; putative outer membrane porin NmpC
adeD	-2.01	0.01	adenine deaminase
fruK	-2	0.04	1-phosphofructokinase
maa	-1.96	4 x 10-3	maltose O-acetyltransferase
mntS	-1.95	7 x 10-3	small protein MntS
yjbJ	-1.88	0.01	putative stress response protein
add	-1.85	0.01	adenosine deaminase
rfbC	-1.83	0.05	dTDP-4-dehydrorhamnose;C5-epimerase
fumD	-1.81	0.05	fumarase D
yciN	-1.79	0.02	protein YciN
ydcY	-1.74	0.02	DUF2526 domain-containing protein YdcY
yfbU	-1.7	0.01	UPF0304 family protein YfbU
yihD	-1.68	0.02	conserved protein YihD
acpP	-1.67	0.03	acyl carrier protein
csrA	-1.66	3 x 10-3	carbon storage regulator
yeeN	-1.54	0.04	putative transcriptional regulator YeeN
rplL	-1.49	0.05	50S ribosomal subunit protein L12
osmE	-1.47	0.04	osmotically-inducible lipoprotein OsmE
cstA	-1.45	0.02	carbon starvation protein A
flu	-1.44	0.02	CP4-44 prophage, self recognizing antigen 43 (Ag43) autotransporter
hha	-1.39	0.04	hemolysin expression modulating protein
rpmG	-1.37	0.04	50S ribosomal subunit protein L33
ompT	-1.37	0.03	outer membrane protease VII (outer membrane protein 3b)
yjiA	-1.3	0.04	P-loop guanosine triphosphatase
btuB	-1.12	0.05	cobalamin/cobinamide outer membrane transporter
