## Supplementary material for "Ribosome profiling reveals the fine-tuned response of *Escherichia coli* to mild and severe acid stress": Table S7

### Sheet: Tabelle1
Name	Identifier	Start	Stop	Strand	overlapping sRNA	antisene gene	adjacent genes	Length	Codon_count	Start_codon	Stop_codon	15nt upstream	Nucleotide_seq	Aminoacid_seq
sORF1	NC_000913.3:431050-431091:-	431050	431091	-			yajD, tsx	42	14	TTG	TAA	TCCCGGCATTTCTGA	TTGTTAACAACGTGTGCTTTGTTCATGCCGGATGCGGCGTAA	LLTTCALFMPDAA
sORF2	NC_000913.3:519392-519451:+	519392	519451	+		tesA	ybbO, ybbA	60	20	TTG	TGA	AACAATGGTTCAGCG	TTGGCGGCTTTGACATCCTGCAAAATCTGGCGCAGCGTTTGCTCGGTTTGCTGTGGCTGA	LAALTSCKIWRSVCSVCCG
sORF3	NC_000913.3:887989-888027:-	887989	888027	-	rybB		rcdA, ybjL	39	13	GTG	TGA	TGATGTCCCCATTTT	GTGGAGCCCATCAACCCCGCCATTTCGGTTCAAGGTTGA	VEPINPAISVQG
sORF4	NC_000913.3:982935-983012:+	982935	983012	+			ldtD, ycbK	78	26	ATG	TAA	GTCGTAATAATTAGC	ATGATTGGGGGCGATTCTCTGCAGCCCCCGTCACTGCTGGGGTTGAGTCATCTTGACGTCTGCTTTACGGGCGGTTAA	MIGGDSLQPPSLLGLSHLDVCFTGG
sORF5	NC_000913.3:1357182-1357247:-	1357182	1357247	-			sapA, ymjA	66	22	ATG	TGA	AAATCACGGGTACGA	ATGTTGAACAGATGGCGACGTCACCTGTTCAACGACCAACCACACGGCCCTCATTACGACCCCTGA	MLNRWRRHLFNDQPHGPHYDP
sORF6	NC_000913.3:1684940-1685017:-	1684940	1685017	-		tus	rstB, fumC	78	26	GTG	TAA	TGGTGTAGGGCAGGC	GTGTTGGACTTGTTTTTGATCTCCTTTGTACCAGACGCGGGCAATCGGCTGCACCTTCACCGGACGTTTGATTTTTAA	VLDLFLISFVPDAGNRLHLHRTFDF
sORF7	NC_000913.3:1720641-1720721:+	1720641	1720721	+		slyA	slyB, ydhI	81	27	ATG	TAA	GAGTACGGACCAGTG	ATGGCTGCTCGATGCCAATCGCTTTTGCCAGTTGAATTTGCGACTGGTCTGGAGGTAACTGATGGATATTGTGTAACGTAA	MAARCQSLLPVEFATGLEVTDGYCVT
sORF8	NC_000913.3:2509856-2509909:-	2509856	2509909	-		yfeO	glk, ypeC	54	18	GTG	TGA	CAGAGGGCGGAACCG	GTGCGCCGATCAGCGGTTCACAGGCGGGGTCTGGTCCGGCATGACCCTGGCTGA	VRRSAVHRRGLVRHDPG
sORF9	NC_000913.3:2656415-2656504:-	2656415	2656504	-			pepB, iscX	90	30	TTG	TAG	CACGCCGCAGATGCG	TTGGCTGCGCTCGTTCACCCCAGTCACATAGTTATCTATGCTCCTGGGGCTTCACTCACTTGCCGCCTTCCTGCAACGCGAATCATTTAG	LAALVHPSHIVIYAPGASLTCRLPATRII
sORF10	NC_000913.3:2796216-2796332:-	2796216	2796332	-		csiR	gabP, kbp	117	39	TTG	TGA	CGGAAGAGTAGTTAA	TTGCCAGCCATCGCCTGCTGGATAATGGGAATTGGCGTCAGTAAATGCTGGCGCATTAACTCACTGGCGCGCGCGGTATCTCGCGCCAGTACCGCCGCAGTCAGGGTCTGGTGCTGA	LPAIACWIMGIGVSKCWRINSLARAVSRASTAAVRVWC
sORF11	NC_000913.3:2976093-2976179:-	2976093	2976179	-	omrA		aas, omrB	87	29	TTG	TAA	AAGATCCCAGAGGTA	TTGATTGGTGAGATTATTCGGTACGCTCTTCGTACCCTGTCTCTTGCACCAACCTGCGCGGATGCGCAGGTTTTTTTTCGCACCTAA	LIGEIIRYALRTLSLAPTCADAQVFFRT
sORF12	NC_000913.3:2976340-2976375:-	2976340	2976375	-	omrB		omrA,galR	36	12	TTG	TAG	GTGATCCCAGAGGTA	TTGATAGGTGAAGTCAACTTCGGGTTGAGCACATGA	LIGEVNFGLST
sORF13	NC_000913.3:3590958-3590993:-	3590958	3590993	-			ugpA, ugpB	36	12	ATG	TAG	TCAGTGTAATGTCGG	ATGCGTTTCGCTTATCTGACCTGGCATCGCGTGTAG	MRFAYLTWHRV
sORF14	NC_000913.3:3663802-3663843:-	3663802	3663843	-			mdtF, gadW	42	14	GTG	TAG	TCACACCTGCTTCAT	GTGAAACTCTTCCCTGATGATTTCTGCCGGGCTACCGGCTAG	VKLFPDDFCRATG
sORF15	NC_000913.3:3663464-3663745:-	3663464	3663745	-			mdtF, gadW	282	94	ATG	TAA	AGGAAAAGACTCGGC	ATGTTTGGGATTATTAAGCTGACAATTCATACGATTACGGGAATGTGGGTCAGTATTGTGTTGTTCAAATTGATGACGAATGGCTGGAGTGGTTTCTACTTTCAGTGCTGTGTACTAAGCCTGGTATTCCTGACGGTTAGCTGGTTGTTGAGTGGTGAATGGTTAGCAGGAAAGAGTAAGGCTGAACCTTCATGTTCAACCTTACTCTCATTTACACGTTACGCTTTTTTAAAGCGGGCAAAGAGATGTTCCACTACAACGAAAAAGACCGGAACGAAGTAA	MFGIIKLTIHTITGMWVSIVLFKLMTNGWSGFYFQCCVLSLVFLTVSWLLSGEWLAGKSKAEPSCSTLLSFTRYAFLKRAKRCSTTTKKTGTK
sORF16	NC_000913.3:4271077-4271232:+	4271077	4271232	+		uvrA	yjbR, ssb	156	52	GTG	TGA	TTAAGGAAGCGTGCC	GTGTGTGATGCTTCGCACTCCGCGACGGTTTCTGGCGTACCGGAGACGAGGATCTCGCCGCCACCACTGCCGCCTTCTGGTCCCAGGTCGACAATCCAGTCAGCGGTTTTGATCACGTCGAGATTGTGCTCAATCACCACAATGGTGTTGCCCTGA	VCDASHSATVSGVPETRISPPPLPPSGPRSTIQSAVLITSRLCSITTMVLP
sORF17	NC_000913.3:4510611-4510655:-	4510611	4510655	-			yjhV, fecE	45	15	ATG	TGA	CCAAACCACGACTGA	ATGAAACTGGACTGGCGCCAGCAAGCCTGTTCAGACTGGGGCTGA	MKLDWRQQACSDWG
sORF18	NC_000913.3:4611188-4611292:+	4611188	4611292	+			prfC, osmY	105	35	ATG	TGA	GTTAAATACCGTTCA	ATGCGTAGATATCAGTATCTAAAGCCGTCGATTGTCATTCTACCGATATTAATAACTGATTCAGAGGCTGTAATGGTCGTTATTCATCACTCATCGCTTTTGTGA	MRRYQYLKPSIVILPILITDSEAVMVVIHHSSLL
