## Supplementary material for "Ribosome profiling reveals the fine-tuned response of *Escherichia coli* to mild and severe acid stress": Table S9

### Sheet: Strains
Strain	Relevant genotype or description	Reference
MG1655	K-12 F- λ- ilvG- rfb-50 rph-1	Blattner et al., 1997
DH5αpir	endA1 hsdR17 glnV44 (= supE44) thi-1 recA1 gyrA96 relA1 φ80’lacΔ(lacZ) M15 Δ(lacZYA-argF)U169 zdg−232::Tn10 uidA::pir +	Macinga et al., 1995
BW25113	F-, Δ(araD-araB)567, ΔlacZ4787(::rrnB-3), λ-, rph-1, Δ(rhaD-rhaB)568, hsdR514	Datsenko and Wanner, 2000
JW0337-1	F-, Δ(araD-araB)567, ΔlacZ4787(::rrnB-3), λ-, rph-1 , ΔmhpR786::kan, Δ(rhaD-rhaB)568, hsdR514	Baba et al., 2006
JW1494-1	F-, Δ(araD-araB)567, ΔlacZ4787(::rrnB-3), λ-, rph-1, ΔydeO721::kan, Δ(rhaD-rhaB)568, hsdR514	Baba et al., 2006
JW2205-2	F-, Δ(araD-araB)567, ΔlacZ4787(::rrnB-3), λ-, rph-1, ΔrcsB770::kan, Δ(rhaD-rhaB)568, hsdR514	Baba et al., 2006
JW2515-3	F-, Δ(araD-araB)567, ΔlacZ4787(::rrnB-3), λ-, rph-1, ΔiscR777::kan, Δ(rhaD-rhaB)568, hsdR514	Baba et al., 2006
JW3480-2	F-, Δ(araD-araB)567, ΔlacZ4787(::rrnB-3), λ-, rph-1, ΔgadE767::kan, Δ(rhaD-rhaB)568, hsdR514	Baba et al., 2006
JW3483-1	F-, Δ(araD-araB)567, ΔlacZ4787(::rrnB-3), λ-, rph-1, ΔgadW770::kan, Δ(rhaD-rhaB)568, hsdR514	Baba et al., 2006
JW5226-1	F-, Δ(araD-araB)567, ΔlacZ4787(::rrnB-3), λ-, rph-1, ΔydcI783::kan, Δ(rhaD-rhaB)568, hsdR514	Baba et al., 2006
JW5248-1	F-, Δ(araD-araB)567, ΔlacZ4787(::rrnB-3), λ-, rph-1, ΔmarR751::kan, Δ(rhaD-rhaB)568, hsdR514	Baba et al., 2006
