## Supplementary material for "Ribosome profiling reveals the fine-tuned response of *Escherichia coli* to mild and severe acid stress": Table S10

### Sheet: Primers
Name	Sequence	Description
KSO-0019	CGATCTATGCCGATCACTATGC	sense oligo for adiA qRT-PCR
KSO-0020	CGCATTCAGCAGTTTGTGG	antisense oligo for adiA qRT-PCR
KSO-0021	CCATGCTGGGTACTGGTTTAG	sense oligo for cadB qRT-PCR
KSO-0022	CGCCATTACAGAAGACGGATAC	antisense oligo for cadB qRT-PCR
KSO-0023	GGATGTGGAAACCATCTCTACC	sense oligo for recA qRT-PCR
KSO-0024	GTCCGTAGATTTCGACGATACG	antisense oligo for recA qRT-PCR
KSO-0025	CCC GGG CTG CAG GAA TTC	sense oligo to linearize pBBR1-MCS5
KSO-0026	TCTAGAGAATAGGAACTTCGGAAT	antisense oligo to linearize pBBR1-MCS5
KSO-0031	CGTCAACCGATCCTT	Marker Oligo for RIBO-Seq
KSO-0032	CCACCAAGGTGATACATCACTCGCAAAAGAAATTATGCGACATGC	Marker Oligo for RIBO-Seq
KSO-0055	TATCGGCTGATGGCTGAATG	sense oligo for glpA qRT-PCR
KSO-0056	CAGGCAGGGAGATGACTTTAC	antisense oligo for glpA qRT-PCR
KSO-0057	GCTGGTGATGATTTCTCTGTCG	sense oligo for mdtJ qRT-PCR
KSO-0058	TACCGATACCTTCCCACAGC	antisense oligo for mdtJ qRT-PCR
KSO-0061	ACAGCATAAAGCAGCACCTG	sense oligo for asr qRT-PCR
KSO-0062	GTGTTTCTTGGCGTGTTTCTTC	antisense oligo for asr qRT-PCR
KSO-0065	TCTCATGGAGCTGACCAAATG	sense oligo for bdm qRT-PCR
KSO-0066	CTGGCCACTGACCACATAAT	antisense oligo for bdm qRT-PCR
KSO-0067	TTCAGTCAACGCCAGAAGG	sense oligo for bhsA qRT-PCR
KSO-0068	GGACCGGTTACAGAAGTAATACG	antisense oligo for bhsA qRT-PCR
KSO-0073	TCTTACCGTCTGAAACAAGGG	sense oligo for actP qRT-PCR
KSO-0074	TGGGCGATAAGGTAAAGCG	antisense oligo for actP qRT-PCR
KSO-0075	GACTACCGGTGCTCAAAGTAAA	sense oligo for lamB qRT-PCR
KSO-0076	GAAGCTCTTATCGCCCTCTTTC	antisense oligo for lamB qRT-PCR
KSO-0081	GCATGAAGCAGGCGAATTT	sense oligo for ompW qRT-PCR
KSO-0082	GCCCAGTTGCGTGTTATTG	antisense oligo for ompW qRT-PCR
KSO-0083	TCAAAGAAGCCTTCGATACGG	sense oligo for tnaA qRT-PCR
KSO-0084	TCAATACCGCGTTCTAATCCC	antisense oligo for tnaA qRT-PCR
KSO-0085	CGAACGAATTTCAGACATCAGC	sense oligo for napD qRT-PCR
KSO-0086	ACCACCACAATCAACTGACC	antisense oligo for napD qRT-PCR
KSO-0087	TCACTGGAAACTGGCGTTAG	sense oligo for malG qRT-PCR
KSO-0088	AAATCCCGGCGACCTTTAC	antisense oligo for malG qRT-PCR
KSO-0131	CGAAGTTCCTATTCTCTAGACGGGGATTTTAGCAATATTCGC	sense oligo to amplify gadBC promoter region, 20 nt overhang to KSO-0026
KSO-0132	TCGAATTCCTGCAGCCCGGGTTTAAACTCCTTAAAATGATTGGATCG	antisense oligo to amplify gadBC promoter region, 20 nt overhang to KSO-0025
KSO-0151	CAGATATTGTGCTCGGTGGTAG	sense oligo for secA qRT-PCR
KSO-0152	GACAGGTAGAAACGGGAAGAAC	antisense oligo for secA qRT-PCR
KSO-0155	CCGATTTGAAACCAAGGGTTG	sense oligo for htrL qRT-PCR
KSO-0156	ATCTATCCACGCAACAAGAGG	antisense oligo for htrL qRT-PCR
KSO-0157	TTACACGGTTATGGCCATCTG	sense oligo for emrE qRT-PCR
KSO-0158	CACCGGCACAAATCAACATC	antisense oligo for emrE qRT-PCR
KSO-0159	GCAATACGCTCAGGTTGTTTC	sense oligo for ycfJ qRT-PCR
KSO-0160	GGATCTGGTTACCGGCATATC	antisense oligo for ycfJ qRT-PCR
KSO-0161	TGGTGTGGTGGAGAAAGATTAC	sense oligo for yhjX qRT-PCR
KSO-0162	GAAAGGTTGGCGATGGAAATAAC	antisense oligo for yhjX qRT-PCR
KSO-0163	GGCTCTTTCAACTCTGTCATTTG	sense oligo for ybiJ qRT-PCR
KSO-0164	CCGCAGTACCGCTTAATTTATTG	antisense oligo for ybiJ qRT-PCR
KSO-0165	CATCGCTTTGTGCTGGAAAG	sense oligo for hslJ qRT-PCR
KSO-0166	AGCATTTCGCTAATGGTGTTATC	antisense oligo for hslJ qRT-PCR
KSO-0167	CGACTGCCGCAGAACTATC	sense oligo for yejG qRT-PCR
KSO-0168	AACTCGTCCTGGCGATTTAC	antisense oligo for yejG qRT-PCR
